# A molecular and spinal circuit basis for the functional segregation of itch and pain

**DOI:** 10.1101/2025.07.31.667966

**Authors:** Myung-chul Noh, Kelly A. Corrigan, Sean-Paul G. Williams, Cedric Peirs, Michael J. Leone, Daniel J. Headrick, Mustafa Guvercin, Suhjin Lee, BaDoi N. Phan, Deepika Yeramosu, Sudhagar Babu, Ashley R. Brown, Robert Van De Weerd, Xinyi Zhao, Richard P. Dum, Hansruedi Mathys, Andreas R. Pfenning, Rebecca P. Seal

**Affiliations:** Department of Neurobiology, University of Pittsburgh; Pittsburgh, 15260, United States; Pittsburgh Center for Pain Research, University of Pittsburgh; Pittsburgh, 15260, United States; Medical Scientist Training Program, University of Pittsburgh; Pittsburgh, 15260, United States; Computational Biology Department, School of Computer Science, Carnegie Mellon University; Pittsburgh, 15213, United States; Univ. Clermont-Auvergne, INSERM U1107: Neuro-Dol; Clermont Ferrand, F-63001, France

## Abstract

Recent advances reveal an extensive cellular diversity within the dorsal horn. How this complexity processes distinct sensations, like itch and pain, remains a fundamental question. We discovered hidden within a population of neurons expressing the gastrin-releasing peptide receptor (*Grpr*+), thought to be itch-specific, are highly homologous yet functionally distinct subtypes distinguished by expression of Tachykinin-1 (*Tac1*). While the *Tac1*- subtype mediates itch, the *Tac1*+ subtype mediates mechanical allodynia across diverse pain states. Inhibitory populations and differential sensitivities to GRP serve as key modulators of the *Grpr*+ neuron subtypes, shaping modality specific output. Leveraging computationally designed genomic enhancers to silence *the Tac1*- population reverses itch while silencing the *Tac1+* subtype reverses mechanical allodynia broadly. The work demonstrates the nuance of differential sensory modality coding within the dorsal horn and the power of genomic enhancer-based strategies for modality-specific targeting.
