## Supplementary material for "A molecular and spinal circuit basis for the functional segregation of itch and pain": Tables S1-3

### Sheet: Table S1
Table S1. Viral vectors and reagents used in this study
Viruses	Source	Packaging	Identifier	Titer	Volume Injected
AAV8.hSyn.FLEX-rev.PSAML141F:GlyR-IRES-GFP	Scott Sternson	Vigene	Addgene: 32479	9.50e12 vg mL-1	1000nL
AAV8.hSyn.DIO.hM4Di-mCherry	Bryan Roth	Addgene	Addgene: 44362-AAV8	5.00e12 vg mL-1	500nL
AAV8.Ef1α.DIO.hM4Di-mCherry	Bryan Roth	Neurotools (UNC)	Addgene: 50461	5.00e12 vg mL-1	500nL
AAV8.nEF.Con/Fon.hM3Dq-mCherry	Karl Deisseroth	Stanford University	Addgene: 183532	2.20e12 vg mL-1	1000nL
AAV1.hSyn.FLEX.splitTVA-EGFP-tTA	Ian Wickersham	Addgene	Addgene: 100798-AAV1	8.50e10 vg mL-1	250nL
AAV1.TREtight.mTagBFP2-B19G	Ian Wickersham	Addgene	Addgene: 100799-AAV1	3.00e12 vg mL-1	250nL
EnvA G-Deleted Rabies dsRedXpress	Edward Callaway	Salk Institute	Addgene: 32638	4.18e8 vg mL-1	350nL
AAV8.Excit-1.hM4Di-2a-EGFP	This paper	Neurotools (UNC)	N/A	1.00e12 vg mL-1	300nL
AAV8.SKOR2.103mBG.hM4Di-2a-EGFP	This paper	Neurotools (UNC)	N/A	1.28e12 vg mL-1	300nL
AAV8.mBG.hM4Di-2a-EGFP	This paper	Neurotools (UNC)	N/A	1.28e12 vg mL-1	300nL
Antibodies	Dilution	Source	Catalogue Number	Identifier
Rabbit anti-dsRed	1:1000	Takara Bio	632496	RRID:AB_10013483
Rabbit anti-GFP	1:1000	Invitrogen	A-6455	RRID:AB_221570
Chicken anti-GFP	1:500	Invitrogen	A10262	RRID:AB_2534023
Goat anti-CGRP	1:1000	Abcam	Ab36001	RRID:RRID:AB_725807
Mouse anti-neurofilament 200	1:500	Sigma-Aldrich	N0142	RRID:AB_477257
Alexa Fluor 647-AffiniPure donkey anti-mouse	1:500	Jackson immunoResearch Labs	715-605-150	RRID:AB_2340862
Cy3-AffiniPure donkey anti-rabbit	1:500	Jackson immunoResearch Labs	711-165-152	RRID:AB_2307443
Alexa Fluor 488-AffiniPure donkey anti-rabbit	1:500	Jackson immunoResearch Labs	711-545-152	RRID:AB_2313584
Alexa Fluor 488-AffiniPure donkey anti-goat	1:500	Jackson immunoResearch Labs	705-545-147	RRID:AB_2336933
Alexa Fluor 488-AffiniPure donkey anti-chicken	1:500	Jackson immunoResearch Labs	703-545-155	RRID:AB_2340375
RNAScope Probes	Channel	Source	Catalogue Number
Mm-Grpr	C1, C2	ACDBio	317871
Mm-cFos	C2, C3	ACDBio	316921
Mm-Tac1	C1, C3	ACDBio	410351
Mm-Pdyn	C1	ACDBio	318771
Mm-Slc32a1	C1, C3	ACDBio	319191
Mm-Pvalb	C3	ACDBio	421931
Mmu-GRPR	C1	ACDBio	821671
Mmu-LMO3	C3	ACDBio	1628541
Mmu-SKOR2	C2	ACDBio	1628551
RNAScope Fluorophores	Dilution	Source	Catalogue Number
Cyanine 3 tyramide	1:1500	Akoya Biosciences	NEL744001KT
Cyanine 5 tyramide	1:1500	Akoya Biosciences	NEL705A001KT
CF488A tyramide	1:1500	Biotium	92171

### Sheet: Table S2
Table S2. Xenium add-on genes used in this study
Gene	Ensembl ID	Probesets
Bnc2	ENSMUSG00000028487	8
Cacna2d3	ENSMUSG00000021991	8
Cck	ENSMUSG00000032532	8
Cdh3	ENSMUSG00000061048	8
Col5a2	ENSMUSG00000026042	8
Dach1	ENSMUSG00000055639	8
Gpr83	ENSMUSG00000031932	8
Grp	ENSMUSG00000024517	8
Grpr	ENSMUSG00000031364	8
Hmga2	ENSMUSG00000056758	8
Lmo3	ENSMUSG00000030226	8
Maf	ENSMUSG00000055435	8
Mafa	ENSMUSG00000047591	8
Mef2c	ENSMUSG00000005583	8
Nell2	ENSMUSG00000022454	8
Neurod2	ENSMUSG00000038255	8
Nmbr	ENSMUSG00000019865	8
Nmu	ENSMUSG00000029236	8
Nmur2	ENSMUSG00000037393	8
Npff	ENSMUSG00000023052	4
Npy	ENSMUSG00000029819	7
Npy1r	ENSMUSG00000036437	8
Nxph1	ENSMUSG00000046178	8
Oprk1	ENSMUSG00000025905	8
Oprm1	ENSMUSG00000000766	8
Pbx3	ENSMUSG00000038718	8
Pou4f1	ENSMUSG00000048349	8
Prex2	ENSMUSG00000048960	8
Prkcg	ENSMUSG00000078816	8
Ptprk	ENSMUSG00000019889	8
Rbfox3	ENSMUSG00000025576	8
Sdk1	ENSMUSG00000039683	8
Sgcd	ENSMUSG00000020354	8
Skor2	ENSMUSG00000091519	8
Slc17a8	ENSMUSG00000019935	8
Slc32a1	ENSMUSG00000037771	8
Sorcs1	ENSMUSG00000043531	8
Tac1	ENSMUSG00000061762	8
Tac2	ENSMUSG00000025400	8
Trh	ENSMUSG00000005892	8
Trpc3	ENSMUSG00000027716	8
Ucn3	ENSMUSG00000044988	8
Zfhx3	ENSMUSG00000038872	8
Zic1	ENSMUSG00000032368	8
Fos	ENSMUSG00000021250	4
Cre	N/A	4
dTomato	N/A	4
Egfp	N/A	4
Flpo	N/A	4
mCherry	N/A	4

### Sheet: Table S3
	Table S3. Summary of statistical tests and post-hoc comparisons used in this study
	Figure	Panel	Statistical Test	Result	Post-Hoc Comparisons	n
	Fig. 1	D	Unpaired two-tailed Welch's t-test	P=0.0121	N/A	Naïve: 3 mice
				t=3.620, df=5.708		STZ: 5 mice
		E	Unpaired two-tailed Welch's t-test	P=0.0013	N/A	Naïve: 3 mice
				t=7.951, df=4.071		STZ: 5 mice
		F	Unpaired two-tailed Welch's t-test	P=0.0093	N/A	Naïve: 3 mice
				t=3.948, df=5.414		STZ: 5 mice
		I (top)	Repeated-measures one-way ANOVA		Bonferroni's	8 mice
				F (1.907, 13.35) = 0.4653	Baseline vs. Saline, P>0.9999
				P=0.6288	Baseline vs. CNO, P>0.9999
					Saline vs. CNO, P>0.9999
		I (bottom)	Repeated-measures one-way ANOVA		Bonferroni's
				F (1.922, 13.45) = 0.4096	Baseline vs. Saline, P>0.9999
				P=0.6641	Baseline vs. CNO, P>0.9999
					Saline vs. CNO, P>0.9999
		J (top)	Repeated-measures one-way ANOVA		Bonferroni's	12 mice
				F (1.435, 15.79) = 48.32	Baseline vs. Saline, P<0.0001
				P<0.0001	Baseline vs. CNO, P=0.0839
					Saline vs. CNO, P<0.0001
		J (bottom)	Repeated-measures one-way ANOVA		Bonferroni's
				F (1.396, 15.35) = 25.47	Baseline vs. Saline, P<0.0001
				P<0.0001	Baseline vs. CNO, P=0.2525
					Saline vs. CNO, P=0.0005
		K (top)	Repeated-measures one-way ANOVA		Bonferroni's	8 mice
				F (1.474, 10.32) = 59.54	Baseline vs. Saline, P=0.0001
				P<0.0001	Baseline vs. CNO, P=0.0243
					Saline vs. CNO, P<0.0001
		K (bottom)	Repeated-measures one-way ANOVA		Bonferroni's
				F (1.504, 10.53) = 32.91	Baseline vs. Saline, P=0.0006
				P<0.0001	Baseline vs. CNO, P=0.0266
					Saline vs. CNO, P=0.0013
		L (top)	Repeated-measures one-way ANOVA		Bonferroni's	6 mice
				F (1.454, 7.271) = 19.97	Baseline vs. Saline, P=0.0011
				P=0.0016	Baseline vs. CNO, P=0.9219
					Saline vs. CNO, P=0.0146
		L (bottom)	Repeated-measures one-way ANOVA		Bonferroni's
				F (1.274, 6.369) = 20.96	Baseline vs. Saline, P=0.0109
				P=0.0025	Baseline vs. CNO, P=0.1703
					Saline vs. CNO, P=0.0025
		M (top)	Repeated-measures one-way ANOVA		Bonferroni's	12 mice
					Baseline vs. Wk2 Saline, P<0.0001
					Baseline vs. Wk2 CNO, P=0.0885
					Baseline vs. Wk6 Saline, P<0.0001
				F (2.054, 22.60) = 28.11	Baseline vs. Wk6 CNO, P=0.0173
				P<0.0001	Wk2 Saline vs. Wk2 CNO, P=0.0118
					Wk2 Saline vs. Wk6 Saline, P>0.9999
					Wk2 Saline vs. Wk6 CNO, P=0.0321
					Wk2 CNO vs. Wk6 Saline, P=0.0051
					Wk2 CNO vs. Wk6 CNO, P>0.9999
					Wk6 Saline vs. Wk6 CNO, P=0.0163
		M (bottom)	Repeated-measures one-way ANOVA		Bonferroni's
					Baseline vs. Wk2 Saline, P<0.0001
					Baseline vs. Wk2 CNO, P=0.4005
					Baseline vs. Wk6 Saline, P<0.0001
				F (2.602, 28.62) = 25.95	Baseline vs. Wk6 CNO, P=0.0099
				P<0.0001	Wk2 Saline vs. Wk2 CNO, P=0.0157
					Wk2 Saline vs. Wk6 Saline, P>0.9999
					Wk2 Saline vs. Wk6 CNO, P=0.0851
					Wk2 CNO vs. Wk6 Saline, P=0.0034
					Wk2 CNO vs. Wk6 CNO, P>0.9999
					Wk6 Saline vs. Wk6 CNO, P=0.0018
	Fig. 2	J	Unpaired two-tailed Welch's t-test	t=9.087, df=8.796	N/A	Saline: 5 mice
				P<0.0001		Chloroquine: 6mice
		M	Unpaired two-tailed Welch's t-test	t=5.373, df=4.636	N/A	Saline: 4 mice
				P=0.0038		Chloroquine: 3 mice
		N	Two-way ANOVA	Interaction, F (1, 10) = 6.645, P=0.0275	Bonferroni's (saline vs. chloroquine)
				Cell Type, F (1, 10) = 16.20, P=0.0024	Grpr+Tac1-, P=0.0047	Saline: 4 mice
				Chloroquine, F (1, 10) = 9.913, P=0.0104	Grpr+Tac1+, P>0.9999	Chloroquine: 3 mice
		P	Two-way ANOVA	Interaction, F (1, 12) = 0.1183, P=0.7368	Bonferroni's (naïve vs. STZ)
				Cell Type, F (1, 12) = 0.5038, P=0.4914	Grpr+ Tac1-, P=0.0004	Naïve: 3 mice
				Injury, F (1, 12) = 50.28, P<0.0001	Grpr+ Tac1+, P=0.0009	STZ: 5 mice
	Fig. 3	D	Two-way ANOVA	Interaction, F (1, 28) = 0.7081, P=0.4072	Bonferroni's (saline vs. CNO)
				Genotype, F (1, 28) = 0.1291, P=0.7221	PVCre;VgatWT, P=0.8306	PVCreVgatWT: 8 mice
				Treatment, F (1, 28) = 0.1075, P=0.7454	PVCre;VgatFlp, P>0.9999	PVCreVgatFlp: 8 mice
		E (left)	Paired two-tailed t-test	t=0.3625, df=9	N/A	10 mice
				P=0.7253
		E (right)	Paired two-tailed t-test	t=0.5340, df=9
				P=0.6063
		F (left)	Repeated-measures one-way ANOVA		Bonferroni's	10 mice
				F (1.141, 10.27) = 57.81	Baseline vs. Saline, P<0.0001
				P<0.0001	Baseline vs. CNO, P=0.0073
					Saline vs. CNO, P<0.0001
		F (right)	Repeated-measures one-way ANOVA		Bonferroni's
				F (1.627, 14.65) = 52.48	Baseline vs. Saline, P<0.0001
				P<0.0001	Baseline vs. CNO, P=0.0340
					Saline vs. CNO, P<0.0001
		G	Two-way ANOVA	Interaction, F (1, 27) = 5.850, P=0.0226	Bonferroni's (saline vs. CNO)
				Genotype, F (1, 27) = 0.01474, P=0.9043	PdynCre;VgatWT, P=0.4614	PdynCre;VgatWT: 9 (Saline) and 8 (CNO) mice
				Treatment, F (1, 27) = 16.55, P=0.0004	PdynCre;VgatFlp, P=0.0003	PdynCre;VgatFlp: 7 mice
		H (left)	Paired two-tailed t-test	t=0.1906, df=10	N/A	11 mice
				P=0.8527
		H (right)	Paired two-tailed t-test	t=0.1696, df=10
				P=0.8687
		I (left)	Repeated-measures one-way ANOVA		Bonferroni's	11 mice
				F (1.227, 12.27) = 59.83	Baseline vs. Saline, P<0.0001
				P<0.0001	Baseline vs. CNO, P=0.0057
					Saline vs. CNO, P=0.0004
		I (right)	Repeated-measures one-way ANOVA		Bonferroni's
				F (1.857, 18.57) = 33.15	Baseline vs. Saline, P<0.0001
				P<0.0001	Baseline vs. CNO, P=0.0228
					Saline vs. CNO, P=0.0025
		M	Two-way ANOVA		Bonferroni's (between genotypes)
					Grpr+Tac1-
					VgatWT CNO vs. PVCre;VgatFlp CNO, P=0.6210
				Interaction, F (2, 18) = 14.01, P=0.0002	VgatWT CNO vs. PdynCre;VgatFlp CNO, P<0.0001	VgatWT CNO: 4 mice
				Cell type, F (1, 18) = 87.40, P<0.0001	PVCre;VgatFlp CNO vs. PdynCre;VgatFlp CNO, P<0.0001	PVCre;VgatFlp CNO: 4 mice
				Genotype, F (2, 18) = 34.59, P<0.0001	Grpr+Tac1+	PdynCre;VgatFlp CNO: 4 mice
					VgatWT CNO vs. PVCre;VgatFlp CNO, P>0.9999
					VgatWT CNO vs. PdynCre;VgatFlp CNO, P=0.1214
					PVCre;VgatFlp CNO vs. PdynCre;VgatFlp CNO, P=0.6005
		Q	Two-way ANOVA		Bonferroni's (between treatments)
					Grpr+ Tac1-
					PVCre;VgatFlp Saline vs. PVCre;VgatFlp CNO, P>0.9999
				Interaction, F (2, 12) = 1.759, P=0.2138	PVCre;VgatFlp Saline vs. PdynCre;VgatFlp CNO, P=0.0164	PVCre;VgatFlp Saline: 3 mice
				Cell Type, F (1, 12) = 0.6116, P=0.4493	PVCre;VgatFlp CNO vs. PdynCre;VgatFlp CNO, P=0.0647	PVCre;VgatFlp CNO: 3 mice
				Treatment, F (2, 12) = 18.74, P=0.0002	Grpr+ Tac1+	PdynCre;VgatFlp CNO: 3 mice
					PVCre;VgatFlp Saline vs. PVCre;VgatFlp CNO, P=0.0323
					PVCre;VgatFlp Saline vs. PdynCre;VgatFlp CNO, P=0.0224
					PVCre;VgatFlp CNO vs. PdynCre;VgatFlp CNO, P=0.9423
	Fig. 4	E	Unpaired two-tailed Welch's t-test	t=13.90, df=2.495	N/A	Blank-saporin: 3 mice
				P=0.0027		Bombesin-saporin: 3 mice
		F	Repeated-measures two-way ANOVA		Bonferroni's (blank-saporin vs. bombesin-saporin)
				Interaction, F (2, 12) = 17.88, P=0.0003	Grpr+Tac1-, P=0.0007	Blank-saporin: 3 mice
				Cell type, F (2, 12) = 38.79, P<0.0001	Grpr+Tac1+, P=0.0354	Bombesin-saporin: 3 mice
				Ablation, F (1, 12) = 0.7031, P=0.4181	Grpr-Tac1+, P>0.9999
		G	Unpaired two-tailed Welch's t-test	t=3.957, df=10.06	N/A	Blank-saporin: 9 mice
				P=0.0027		Bombesin-saporin: 8 mice
		H	Repeated-measures two-way ANOVA		Bonferroni's (saline vs. CNO)
					Blank-SAP
					Baseline vs. Saline, P=0.0004
				Interaction, F (1.277, 16.60) = 0.2536, P=0.6787	Baseline vs. CNO, P=0.1167	Blank-saporin: 9 mice
				GRPR Neuron Silencing, F (1.277, 16.60) = 52.36, P<0.0001	Saline vs. CNO, P=0.0036	Bombesin-saporin: 8 mice
				GRPR Neuron Ablation, F (1, 13) = 1.119, P=0.3095	Bombesin-SAP
					Baseline vs. Saline, P=0.0002
					Baseline vs. CNO, P=0.2380
					Saline vs. CNO, P=0.0024
		I	Repeated-measures two-way ANOVA		Bonferroni's (saline vs. CNO)
					Blank-SAP
					Baseline vs. Saline wk2, P=0.0175
					Baseline vs. CNO wk2, P>0.9999
					Baseline vs. Saline wk6, P=0.0131
					Baseline vs. CNO wk6, P=0.7516
					Saline wk2 vs. CNO wk2, P=0.0028
					Saline wk2 vs. Saline wk6, P=>0.9999
					Saline wk2 vs. CNO wk6, P=0.0051
				Interaction, F (4, 36) = 0.2597, P=0.9018	CNO wk2 vs. Saline wk6, P=0.0059
				GRPR Neuron Silencing, F (1.550, 13.95) = 80.21, P<0.0001	CNO wk2 vs. CNO wk6, P>0.9999	Blank-saporin: 5 mice
				GRPR Neuron Ablation, F (1, 9) = 0.6902, P=0.4276	Saline wk6 vs. CNO wk6, P=0.0074	Bombesin-saporin: 6 mice
				Subject, F (9, 36) = 0.5369, P=0.8378	Bombesin-SAP
					Baseline vs. Saline wk2, P=0.0026
					Baseline vs. CNO wk2, P>0.9999
					Baseline vs. Saline wk6, P=0.0022
					Baseline vs. CNO wk6, P=0.3963
					Saline wk2 vs. CNO wk2, P=0.0014
					Saline wk2 vs. Saline wk6, P=>0.9999
					Saline wk2 vs. CNO wk6, P=0.0015
					CNO wk2 vs. Saline wk6, P=0.0012
					CNO wk2 vs. CNO wk6, P>0.9999
					Saline wk6 vs. CNO wk6, P=0.0015
		J	Two-way ANOVA		Bonferroni's (saline vs. CNO) and (blank-saporin vs. bombesin-saporin)
				Interaction, F (1, 20) = 2.571, P=0.1245	Saline:Blank-SAP vs. CNO:Blank-SAP, P<0.0001	Blank-saporin: 6 mice
				GRPR Neuron Silencing, F (1, 20) = 126.4, P<0.0001	CNO:Bombesin-SAP vs. CNO:Blank-SAP, P=0.0644	Bombesin-saporin: 6 mice
				GRPR Neuron Ablation, F (1, 20) = 4.470, P=0.0472	Saline:Bombesin-SAP vs. CNO:Bombesin-SAP, P<0.0001
					Saline:Blank-SAP vs. Saline:Bombesin-SAP, P>0.9999
		K	Two-way ANOVA		Bonferroni's (saline vs. CNO) and (blank-saporin vs. bombesin-saporin)
				Interaction, F (1, 12) = 0.6073, P=0.4509	Saline:Blank-SAP vs. CNO:Blank-SAP, P=0.0012	Blank-saporin: 4 mice
				GRPR Neuron Silencing, F (1, 12) = 62.23, P<0.0001	CNO:Bombesin-SAP vs. CNO:Blank-SAP, P>0.9999	Bombesin-saporin: 4 mice
				GRPR Neuron Ablation, F (1, 12) = 0.6187, P=0.4468	Saline:Bombesin-SAP vs. CNO:Bombesin-SAP, P=0.0002
					Saline:Blank-SAP vs. Saline:Bombesin-SAP, P>0.9999
		N	Unpaired two-tailed Welch's t-test	t=3.912, df=2.651	N/A	PBS TRAP: 3 mice
				P=0.0370		Bombesin TRAP: 3 mice
		O	Two-way ANOVA	Interaction, F (1, 8) = 36.21, P=0.0003	Bonferroni's (PBS TRAP vs. Bombesin TRAP)
				cell type, F (1, 8) = 136.2, P<0.0001	Grpr+Tac1-, P<0.0001	PBS TRAP: 3 mice
				TRAP, F (1, 8) = 47.34, P=0.0001	Grpr+Tac1+, P>0.9999	Bombesin TRAP: 3 mice
		P	Two-way ANOVA	Interaction, F (1, 8) = 27.96, P=0.0007	Bonferroni's (PBS TRAP vs. Bombesin TRAP)
				cell type, F (1, 8) = 48.53, P=0.0001	Grpr+Tac1-, P<0.0001	PBS TRAP: 3 mice
				TRAP, F (1, 8) = 70.59, P<0.0001	Grpr+Tac1+, P=0.1176	Bombesin TRAP: 3 mice
		Q	Unpaired two-tailed Welch's t-test	t=2.884, df=10.54	N/A	PBS TRAP: 8 mice
				P=0.0155		Bombesin TRAP: 11 mice
		R (left)	Two-way ANOVA		Bonferroni's (saline vs. CNO) and (Baseline vs. CFA)
					Baseline:Saline vs. Baseline:CNO, P=0.7809
				Interaction, F (1, 16) = 4.246, P=0.0560	Baseline:Saline vs. CFA:Saline, P<0.0001
				Injury, F (1, 16) = 232.0, P<0.0001	Baseline:Saline vs. CFA:CNO, P<0.0001	5 mice
				Treatment, F (1, 16) = 0.03838, P=0.8471	Baseline:CNO vs. CFA:Saline, P<0.0001
					Baseline:CNO vs. CFA:CNO, P<0.0001
					CFA:Saline vs. CFA:CNO, P>0.9999
		R (right)	Two-way ANOVA		Bonferroni's (saline vs. CNO) and (Baseline vs. CFA)
					Baseline:Saline vs. Baseline:CNO, P>0.9999
				Interaction, F (1, 20) = 0.6117, P=0.4433	Baseline:Saline vs. CFA:Saline, P<0.0001
				Injury, F (1, 20) = 323.4, P<0.0001	Baseline:Saline vs. CFA:CNO, P<0.0001	6 mice
				Treatment, F (1, 20) = 0.9656, P=0.3375	Baseline:CNO vs. CFA:Saline, P<0.0001
					Baseline:CNO vs. CFA:CNO, P<0.0001
					CFA:Saline vs. CFA:CNO, P>0.9999
		S (left)	Two-way ANOVA		Bonferroni's (saline vs. CNO) and (Baseline vs. STZ)
					Baseline:Saline vs. Baseline:CNO, P>0.9999
				Interaction, F (1, 12) = 0.4212, P=0.5285	Baseline:Saline vs. STZ:Saline, P<0.0001	Baseline: 5 mice
				Injury, F (1, 12) = 115.4, P<0.0001	Baseline:Saline vs. STZ:CNO, P<0.0001	CNO: 3 mice
				Treatment, F (1, 12) = 0.1468, P=0.7083	Baseline:CNO vs. STZ:Saline, P<0.0001
					Baseline:CNO vs. STZ:CNO, P<0.0001
					STZ:Saline vs. STZ:CNO, P>0.9999
		S (right)	Two-way ANOVA		Bonferroni's (saline vs. CNO) and (Baseline vs. STZ)
					Baseline:Saline vs. Baseline:CNO, P=0.3198
				Interaction, F (1, 24) = 1.332, P=0.2599	Baseline:Saline vs. STZ:Saline, P<0.0001
				Injury, F (1, 24) = 734.2, P<0.0001	Baseline:Saline vs. STZ:CNO, P<0.0001	7 mice
				Treatment, F (1, 24) = 2.960, P=0.0982	Baseline:CNO vs. STZ:Saline, P<0.0001
					Baseline:CNO vs. STZ:CNO, P<0.0001
					STZ:Saline vs. STZ:CNO, P>0.9999
	Fig. 5	C (top)	Two-way ANOVA		Bonferroni's (Excit-1 vs. SKOR2.103mBG)
				Interaction, F (2, 12) = 12.95, P=0.0010	Grpr+Tac1-, P=0.0218
				Cell type, F (2, 12) = 15.45, P=0.0005	Grpr-Tac1+, P=0.1138
				Regulatory element, F (1, 12) = 2.283, P=0.1567	Grpr+Tac1+, P=0.0129	Excit-1: 3 mice
		C (bottom)	Two-way ANOVA		Bonferroni's (Excit-1 vs. SKOR2.103mBG)	SKOR2.103mBG: 3 mice
				Interaction, F (2, 12) = 61.96, P<0.0001	Grpr+Tac1-, P<0.0001
				Cell type, F (2, 12) = 271.1, P<0.0001	Grpr-Tac1+, P=>0.9999
				Regulatory element, F (1, 12) = 151.4, P<0.0001	Grpr+Tac1+, P=0.0001
		D	Unpaired two-tailed Welch's t-test	t=0.06389, df=13.34	N/A	Saline: 10 mice
				P=0.9500		CNO: 10 mice
		E	Paired two-tailed t-test	t=2.655, df=7	N/A	8 mice
				P=0.0327
		F (left)	Repeated-measures one-way ANOVA		Bonferroni's	8 mice
				F (1.855, 12.98) = 66.78	Baseline vs. Saline, P<0.0001
				P<0.0001	Baseline vs. CNO, P=0.6256
					Saline vs. CNO, P<0.0001
		F (right)	Repeated-measures one-way ANOVA		Bonferroni's
				F (1.670, 11.69) = 38.77	Baseline vs. Saline, P=0.0004
				P<0.0001	Baseline vs. CNO, P=0.6363
					Saline vs. CNO, P=0.0001
		G (left)	Repeated-measures one-way ANOVA		Bonferroni's	6 mice
				F (1.119, 5.596) = 26.90	Baseline vs. Saline, P<0.0001
				P=0.0023	Baseline vs. CNO, P=0.6663
					Saline vs. CNO, P=0.0108
		G (right)	Repeated-measures one-way ANOVA		Bonferroni's
				F (1.403, 7.016) = 49.63	Baseline vs. Saline, P<0.0001
				P=0.0001	Baseline vs. CNO, P=0.1187
					Saline vs. CNO, P=0.0079
		H (left)	Repeated-measures one-way ANOVA		Bonferroni's	12 mice
					Baseline Saline vs. Baseline CNO, P>0.9999
					Baseline Saline vs. Wk2 Saline, P<0.0001
					Baseline Saline vs. Wk2 CNO, P=0.5504
					Baseline Saline vs. Wk6 Saline, P<0.0001
					Baseline Saline vs. Wk6 CNO, P=0.1095
					Baseline CNO vs. Wk2 Saline, P<0.0001
				F (2.005, 22.05) = 55.47	Baseline CNO vs. Wk2 CNO, P=0.0109
				P<0.0001	Baseline CNO vs. Wk6 Saline, P<0.0001
					Baseline CNO vs. Wk6 CNO, P=0.0008
					Wk2 Saline vs. Wk2 CNO, P=0.0012
					Wk2 Saline vs. Wk6 Saline, P>0.9999
					Wk2 Saline vs. Wk6 CNO, P=0.0018
					Wk2 CNO vs. Wk6 Saline, P=0.0011
					Wk2 CNO vs. Wk6 CNO, P>0.9999
					Wk6 Saline vs. Wk6 CNO, P=0.0016
		H (right)	Repeated-measures one-way ANOVA		Bonferroni's
					Baseline Saline vs. Baseline CNO, P>0.9999
					Baseline Saline vs. Wk2 Saline, P<0.0001
					Baseline Saline vs. Wk2 CNO, P=0.0688
					Baseline Saline vs. Wk6 Saline, P<0.0001
					Baseline Saline vs. Wk6 CNO, P=0.0.0334
					Baseline CNO vs. Wk2 Saline, P<0.0001
				F (3.169, 34.86) = 48.59	Baseline CNO vs. Wk2 CNO, P=0.0485
				P<0.0001	Baseline CNO vs. Wk6 Saline, P<0.0001
					Baseline CNO vs. Wk6 CNO, P=0.0213
					Wk2 Saline vs. Wk2 CNO, P=0.0018
					Wk2 Saline vs. Wk6 Saline, P>0.9999
					Wk2 Saline vs. Wk6 CNO, P<0.0001
					Wk2 CNO vs. Wk6 Saline, P=0.0007
					Wk2 CNO vs. Wk6 CNO, P>0.9999
					Wk6 Saline vs. Wk6 CNO, P<0.0001
		I	Repeated-measures two-way ANOVA	Injury, F (1.000, 11.00) = 59.47, P<0.0001	Bonferroni's (Saline vs CNO)	12 mice
				Treatment, F (1.000, 11.00) = 6.759, P=0.0247	Ipsilateral, P=0.0251
				Interaction, F (1.000, 11.00) = 10.60, P=0.0077	Contralateral, P=9930
		J (left)	Repeated-measures one-way ANOVA		Bonferroni's	12 mice
				F (1.475, 16.22) = 179.5	Baseline vs. Saline, P<0.0001
				P<0.0001	Baseline vs. CNO, P=0.0649
					Saline vs. CNO, P<0.0001
		J (right)	Repeated-measures one-way ANOVA		Bonferroni's
				F (1.511, 16.62) = 47.65	Baseline vs. Saline, P<0.0001
				P<0.0001	Baseline vs. CNO, P=0.0096
					Saline vs. CNO, P=0.0006
	fig. S1	A (left)	Two-way ANOVA		Bonferroni's (V3WT vs. V3KO) and (baseline vs. oxaliplatin)
					Base:VGLUT3fl/fl; Lbx1Cre vs. Base:VGLUT3fl/fl, P>0.9999
				Interaction, F (1, 28) = 0.03313, P=0.8569	3 wks:VGLUT3fl/fl; Lbx1Cre vs. 3 wks:VGLUT3fl/fl, P>0.9999
				Injury, F (1, 28) = 120.4, P<0.0001	Base:VGLUT3fl/fl; Lbx1Cre vs. 3 wks:VGLUT3fl/fl; Lbx1Cre, P<0.0001	VGLUT3fl/fl: 8 mice
				Genotype, F (1, 28) = 0.9869, P=0.3290	Base:VGLUT3fl/fl; Lbx1Cre vs. 3 wks:VGLUT3fl/fl, P<0.0001	VGLUT3fl/fl;Lbx1Cre: 8 mice
					Base:VGLUT3fl/fl vs. 3 wks:VGLUT3fl/fl; Lbx1Cre, P<0.0001
					Base:VGLUT3fl/fl vs. 3 wks:VGLUT3fl/fl, P<0.0001
		A (middle)	Repeated-measures two-way ANOVA		Bonferroni's (V3fl/fl vs. V3fl/fl;Lbx1Cre)
				Interaction, F (1.500, 7.500) = 0.5969, P=0.5292	Wk0 VGLUT3fl/fl; Lbx1Cre vs. VGLUT3fl/fl, P=0.4900
				Injury, F (1.500, 7.500) = 53.83, P<0.0001	Wk2 VGLUT3fl/fl; Lbx1Cre vs. VGLUT3fl/fl, P=0.8297	VGLUT3fl/fl: 4 mice
				V3 Knockout, F (1, 5) = 0.07697, P=0.7925	Wk4 VGLUT3fl/fl; Lbx1Cre vs. VGLUT3fl/fl, P=0.3402	VGLUT3fl/fl;Lbx1Cre: 8 mice
				Subject, F (5, 15) = 0.9246, P=0.4921	Wk6 VGLUT3fl/fl; Lbx1Cre vs. VGLUT3fl/fl, P=0.1985
		A (right)	Repeated-measures two-way ANOVA		Bonferroni's (V3WT vs. V3KO)
				Interaction, F (3, 33) = 0.2373, P=0.8697	5wks Lepob/ob; VGLUT3WT vs. Lepob/ob; VGLUT3KO, P=0.8068
				Time, F (2.680, 29.48) = 38.76, P<0.0001	10wks Lepob/ob; VGLUT3WT vs. Lepob/ob; VGLUT3KO, P=0.4802	Lepob/ob; VGLUT3WT: 9 mice
				V3 Knockout, F (1, 11) = 0.4748, P=0.5051	12wks Lepob/ob; VGLUT3WT vs. Lepob/ob; VGLUT3KO, P=0.3649	Lepob/ob; VGLUT3KO: 4 mice
				Subject, F (11, 33) = 1.805, P=0.0934	14wks Lepob/ob; VGLUT3WT vs. Lepob/ob; VGLUT3KO, P=0.7328
		C	Repeated-measures one-way ANOVA		Bonferroni's	11 mice
				F (1.024, 10.24) = 67.98	baseline vs. STZ, P<0.0001
				P<0.0001	baseline vs. PSEM89s, P<0.0001
					STZ vs. PSEM89s, P>0.9999
		D	Repeated-measures one-way ANOVA		Bonferroni's	5 mice
				F (1.032, 4.129) = 57.37	Baseline vs. Saline, P=0.0054
				P=0.0014	Baseline vs. CNO, P=0.0041
					Saline vs. CNO, P>0.9999
		E (left)	Repeated-measures one-way ANOVA		Bonferroni's	7 mice
				F (1.050, 6.302) = 111.0	Baseline vs. STZ, P=0.0002
				P<0.0001	baseline vs. PSEM89s, P<0.0001
					STZ vs. PSEM89s, P>0.9999
		E (right)	Repeated-measures one-way ANOVA		Bonferroni's	8 mice
				F (1.010, 6.062) = 52.64	Baseline vs. Saline, P=0.0011
				P=0.0003	Baseline vs. CNO, P=0.0010
					Saline vs. CNO, P>0.9999
	fig. S3	B	Repeated-measures two-way ANOVA		Bonferroni's (regular diet vs. high fat diet)
				Interaction, F (3, 30) = 10.61, P<0.0001	BL, P=0.0763
				Time, F (1.224, 12.24) = 183.7, P<0.0001	Week 4, P=0.0084	Regular diet: 4 mice
				Diet, F (1, 10) = 15.11, P=0.0030	Week 8, P=0.0076	High fat diet: 8 mice
				Subject, F (10, 30) = 17.43 , P<0.0001	Week 10, P=0.0015
		D	Unpaired two-tailed Welch's t-test	t=4.566, df=7.841	N/A	Regular diet: 4 mice
				P=0.0019		High fat diet: 8 mice
	fig. S7	B	Paired two-tailed t-test	t=0.4543, df=8	N/A	9 mice
				P=6617
		C (left)	Repeated-measures two-way ANOVA		Bonferroni's (saline vs CNO)	9 mice
					Baseline:Saline vs. Baseline:CNO, P>0.9999
				Injury, F (1.000, 8.000) = 257.4, P<0.0001	Baseline:Saline vs. CFA:Saline, P<0.0001
				Treatment, F (1.000, 8.000) = 1.353, P=0.2783	Baseline:Saline vs. CFA:CNO, P<0.0001
				Interaction, F (1.000, 8.000) = 0.07230, P=0.7948	Baseline:CNO vs. CFA:Saline, P<0.0001
					Baseline:CNO vs. CFA:CNO, P<0.0001
					CFA:Saline vs. CFA:CNO, P=0.8000
		C (right)	Repeated-measures two-way ANOVA		Bonferroni's (saline vs CNO)	9 mice
					Baseline:Saline vs. Baseline:CNO, P>0.9999
				Injury, F (1.000, 8.000) = 150.5, P<0.0001	Baseline:Saline vs. CFA:Saline, P=0.0002
				Treatment, F (1.000, 8.000) = 0.2371, P=0.6393	Baseline:Saline vs. CFA:CNO, P<0.0001
				Interaction, F (1.000, 8.000) = 0.4848, P=0.5060	Baseline:CNO vs. CFA:Saline, P<0.0001
					Baseline:CNO vs. CFA:CNO, P=0.0002
					CFA:Saline vs. CFA:CNO, P>0.9999
